# A transcriptional activator effector of *Ustilago maydis* regulates hyperplasia in maize during pathogen-induced tumor formation

**DOI:** 10.1101/2023.03.06.531288

**Authors:** Weiliang Zuo, Jasper R. L. Depotter, Sara Christina Stolze, Hirofumi Nakagami, Gunther Doehlemann

## Abstract

*Ustilago maydis* causes common smut in maize, which is characterized by tumor formation in aerial parts of the host. Tumors result from the *de novo* cell division of highly developed bundle sheath and subsequent cell enlargement. However, the molecular mechanisms underlying tumorigenesis are still largely unknown. Here, we characterize the *U. maydis* effector Sts2 (<u>S</u>mall <u>t</u>umor on <u>s</u>eedlings 2), which promotes the division of hyperplasia tumor cells. Upon infection, Sts2 is translocated into the maize cell nucleus, where it acts as a transcriptional activator, and the transactivation activity is crucial for its virulence function. Sts2 interacts with ZmNECAP1, a yet undescribed plant transcriptional activator, and it activates the expression of several leaf developmental regulators to potentiate tumor formation. Contrary, fusion of a suppressive SRDX-motif to Sts2 causes dominant negative inhibition of tumor formation, underpinning the central role of Sts2 for tumorigenesis. Our results not only disclose the virulence mechanism of a tumorigenic effector, but also reveal the essential role of leaf developmental regulators in pathogen-induced tumor formation.
