## Supplementary Table 2 for "A transcriptional activator effector of *Ustilago maydis* regulates hyperplasia in maize during pathogen-induced tumor formation"

### Sheet: Sheet1
Identifier	Type	Log2-Enrichment Fold	P-Value	Subset Ratio	Description		type
GO:0006022	BP	1.83	0.0407	0.003	aminoglycan metabolic process		up-regulated
GO:0010315	BP	1.95	0.0123	0.003	auxin efflux		up-regulated
GO:0044786	BP	1.33	2.55e-05	0.0091	cell cycle DNA replication		up-regulated
GO:0044770	BP	1.22	3.75e-06	0.0119	cell cycle phase transition		up-regulated
GO:0022402	BP	1.1	4.48e-25	0.0474	cell cycle process		up-regulated
GO:0008283	BP	1.13	0.000369	0.0103	cell population proliferation		up-regulated
GO:0016998	BP	1.58	0.00332	0.0048	cell wall macromolecule catabolic process		up-regulated
GO:0044036	BP	1.06	2.19e-08	0.0194	cell wall macromolecule metabolic process		up-regulated
GO:0048826	BP	1.74	0.000344	0.0048	cotyledon morphogenesis		up-regulated
GO:0002181	BP	1.14	0.000585	0.0098	cytoplasmic translation		up-regulated
GO:0006260	BP	1.06	2.4e-09	0.0214	DNA replication		up-regulated
GO:0006270	BP	1.53	0.0201	0.0043	DNA replication initiation		up-regulated
GO:0006261	BP	1.07	2.78e-07	0.0171	DNA-dependent DNA replication		up-regulated
GO:0007167	BP	1.54	0.00366	0.005	enzyme linked receptor protein signaling pathway		up-regulated
GO:0046274	BP	1.87	0.00256	0.0036	lignin catabolic process		up-regulated
GO:0009808	BP	1.2	0.000556	0.0089	lignin metabolic process		up-regulated
GO:0007142	BP	2.78	0.00541	0.0016	male meiosis II		up-regulated
GO:0000470	BP	1.57	0.00123	0.0052	maturation of LSU-rRNA		up-regulated
GO:1903046	BP	1.19	1.05e-08	0.0164	meiotic cell cycle process		up-regulated
GO:0007018	BP	1.3	0.000171	0.0084	microtubule-based movement		up-regulated
GO:0044772	BP	1.24	6.44e-05	0.0098	mitotic cell cycle phase transition		up-regulated
GO:1903047	BP	1.13	1.08e-11	0.023	mitotic cell cycle process		up-regulated
GO:0045786	BP	1.38	5.34e-05	0.0082	negative regulation of cell cycle		up-regulated
GO:0010948	BP	1.42	0.000146	0.0073	negative regulation of cell cycle process		up-regulated
GO:0000280	BP	1.13	1.16e-09	0.0196	nuclear division		up-regulated
GO:0046271	BP	1.87	0.00256	0.0036	phenylpropanoid catabolic process		up-regulated
GO:0009834	BP	1.07	0.00967	0.0087	plant-type secondary cell wall biogenesis		up-regulated
GO:0090698	BP	1.06	1.98e-10	0.0233	post-embryonic plant morphogenesis		up-regulated
GO:0000725	BP	1.01	0.00445	0.0103	recombinational repair		up-regulated
GO:0010564	BP	1.14	1.92e-06	0.0139	regulation of cell cycle process		up-regulated
GO:0042127	BP	1.13	0.00232	0.0089	regulation of cell population proliferation		up-regulated
GO:0006275	BP	1.5	0.000265	0.0064	regulation of DNA replication		up-regulated
GO:0007346	BP	1.22	2.1e-05	0.0107	regulation of mitotic cell cycle		up-regulated
GO:0010200	BP	1	0.00537	0.0103	response to chitin		up-regulated
GO:0042273	BP	1.41	3.86e-07	0.0103	ribosomal large subunit biogenesis		up-regulated
GO:0042255	BP	1.32	0.00505	0.0064	ribosome assembly		up-regulated
GO:0010374	BP	1.63	4.97e-08	0.0087	stomatal complex development		up-regulated
GO:0010103	BP	1.74	0.000344	0.0048	stomatal complex morphogenesis		up-regulated
GO:0007178	BP	1.54	0.00366	0.005	transmembrane receptor protein serine/threonine kinase signaling pathway		up-regulated
GO:0009416	BP	1.33	2.77e-31	0.0998	response to light stimulus		down-regulated
GO:0015979	BP	2.53	8.64e-80	0.0829	photosynthesis		down-regulated
GO:0019684	BP	2.89	6.54e-70	0.0581	photosynthesis, light reaction		down-regulated
GO:0009657	BP	1.88	3.46e-26	0.0477	plastid organization		down-regulated
GO:0009642	BP	2.12	1.42e-20	0.0313	response to light intensity		down-regulated
GO:0007623	BP	1.7	1.75e-10	0.0248	circadian rhythm		down-regulated
GO:0042440	BP	1.46	1.35e-07	0.0248	pigment metabolic process		down-regulated
GO:0071482	BP	1.9	2.75e-10	0.0204	cellular response to light stimulus		down-regulated
GO:0042594	BP	1.1	0.0104	0.0194	response to starvation		down-regulated
GO:0010188	BP	1.03	0.0302	0.0194	stomatal movement		down-regulated
GO:0009644	BP	2.46	9.44e-14	0.0169	response to high light intensity		down-regulated
GO:0006778	BP	1.7	5.46e-06	0.0159	porphyrin-containing compound metabolic process		down-regulated
GO:0009637	BP	1.63	1.79e-05	0.0159	response to blue light		down-regulated
GO:0010109	BP	2.64	1.35e-12	0.0139	regulation of photosynthesis		down-regulated
GO:0015994	BP	1.87	6.3e-06	0.0134	chlorophyll metabolic process		down-regulated
GO:0010207	BP	3.35	9.06e-19	0.0129	photosystem II assembly		down-regulated
GO:0018298	BP	2.65	1.35e-11	0.0129	protein-chromophore linkage		down-regulated
GO:0005982	BP	1.66	0.000508	0.0124	starch metabolic process		down-regulated
GO:0009773	BP	3.68	2.7e-21	0.0119	photosynthetic electron transport in photosystem I		down-regulated
GO:0016108	BP	2.27	6.73e-07	0.0109	tetraterpenoid metabolic process		down-regulated
GO:0016116	BP	2.27	6.73e-07	0.0109	carotenoid metabolic process		down-regulated
GO:0010114	BP	1.49	0.0197	0.0109	response to red light		down-regulated
GO:0042548	BP	2.93	4.06e-11	0.0104	regulation of photosynthesis, light reaction		down-regulated
GO:0034599	BP	1.5	0.0284	0.0104	cellular response to oxidative stress		down-regulated
GO:0010027	BP	2	0.000654	0.0089	thylakoid membrane organization		down-regulated
GO:0042752	BP	1.77	0.00841	0.0089	regulation of circadian rhythm		down-regulated
GO:0006006	BP	1.66	0.0244	0.0089	glucose metabolic process		down-regulated
GO:0009768	BP	3.03	3.1e-09	0.0084	photosynthesis, light harvesting in photosystem I		down-regulated
GO:0019750	BP	2.35	8.18e-05	0.0079	chloroplast localization		down-regulated
GO:0051644	BP	2.35	8.18e-05	0.0079	plastid localization		down-regulated
GO:0010196	BP	2.95	2.05e-07	0.0074	nonphotochemical quenching		down-regulated
GO:1990066	BP	2.95	2.05e-07	0.0074	energy quenching		down-regulated
GO:0009902	BP	2.46	0.000192	0.007	chloroplast relocation		down-regulated
GO:0051667	BP	2.46	0.000192	0.007	establishment of plastid localization		down-regulated
GO:0009641	BP	1.95	0.0214	0.007	shade avoidance		down-regulated
GO:0006739	BP	1.9	0.0334	0.007	NADP metabolic process		down-regulated
GO:0071483	BP	2.14	0.00956	0.0065	cellular response to blue light		down-regulated
GO:0009645	BP	2.84	4.97e-05	0.006	response to low light intensity stimulus		down-regulated
GO:0009583	BP	2.09	0.0327	0.006	detection of light stimulus		down-regulated
GO:0009638	BP	2.19	0.0376	0.0055	phototropism		down-regulated
GO:0016119	BP	2.31	0.0398	0.005	carotene metabolic process		down-regulated
GO:0010206	BP	3.26	0.000112	0.0045	photosystem II repair		down-regulated
GO:0006175	BP	3.16	0.000261	0.0045	dATP biosynthetic process		down-regulated
GO:0006176	BP	3.16	0.000261	0.0045	dATP biosynthetic process from ADP		down-regulated
GO:0009153	BP	3.16	0.000261	0.0045	purine deoxyribonucleotide biosynthetic process		down-regulated
GO:0009216	BP	3.16	0.000261	0.0045	purine deoxyribonucleoside triphosphate biosynthetic process		down-regulated
GO:0046060	BP	3.16	0.000261	0.0045	dATP metabolic process		down-regulated
GO:0046838	BP	2.82	0.00366	0.0045	phosphorylated carbohydrate dephosphorylation		down-regulated
GO:0005986	BP	2.75	0.00621	0.0045	sucrose biosynthetic process		down-regulated
GO:0019253	BP	2.68	0.0101	0.0045	reductive pentose-phosphate cycle		down-regulated
GO:0019685	BP	2.68	0.0101	0.0045	photosynthesis, dark reaction		down-regulated
GO:1905156	BP	2.73	0.026	0.004	negative regulation of photosynthesis		down-regulated
GO:0090391	BP	3.54	0.000556	0.0035	granum assembly		down-regulated
GO:0010275	BP	3.12	0.00994	0.0035	NAD(P)H dehydrogenase complex assembly		down-regulated
GO:0010258	BP	3.16	0.0423	0.003	NADH dehydrogenase complex (plastoquinone) assembly		down-regulated
GO:0097753	BP	3.9	0.00397	0.0025	membrane bending		down-regulated
GO:0042549	BP	3.64	0.0222	0.0025	photosystem II stabilization		down-regulated
GO:0042550	BP	3.64	0.0222	0.0025	photosystem I stabilization		down-regulated
