## Supplementary Table 3 for "A transcriptional activator effector of *Ustilago maydis* regulates hyperplasia in maize during pathogen-induced tumor formation"

### Sheet: Sheet1
name	sequence	purpose
Sts2-CR-oligo	CAAAATTCCATTCTACAACGCTCTCTGCCCCTCGACAAAGTTTTAGAGCTAGAAATAGC	oligo used for constructing CRIPSR plasmid for Sts2 knockout
Sts2-3HA-R	GGGCGGCCGCTTAAGCGTAATCTGGAACATCGTATGGGTAAGCGTAATCTGGAACATCGTATGGGTAAGCGTAATCTGGAACATCGTATGGGTAGAAGTGCAAAGCAAGTGAGC	for constructing sts2-3HA complement plasmid
pSts2_F_p123overhang	GAACTCGAGCAGCTGAAGCTTACAAAAGCGTGTACGAAGAG
pSts2_R_GFP-3HA_overhang	TCCTCGCCCTTGCTCACCATCTTGAGTGAAGCTAACGGAC	for constructing SP-GFP-3HA plasmid
pSts2R_SP_GFP-3HA_overhang	TCCTCGCCCTTGCTCACCATCCCTCGACAAATGGTTGAG
Sts2R_pGADT7overlap	GTGAGTCGTATTAAAGATGAAGTGCAAAGCAAGTGAG	constrcuting pGADT7-Sts2
Sts2woSPF-pGADT7 overlap	GAGAAAGGTCGAATTGGGCAGAGAGCGACGGTG
Sts2AD-overlapF	GAGAAAGGTCGAATTGGGTGCAGAGAGCGACGGTGGAC	constrcuting pGADT7-Sts2_dTAD
Sts2ADdel	CGTCGTATGTTCCGCCAACGTGTCTTCTATTTGGTCATCG
Sts2ADmotif_10075overlap	CATCAGCGAAGAGTTGCAAGACACGGCGACGGCAAATGCAGCTTTACAACCTATCGAATGGGCCCACGGCC	constrcuting pGADT7-Sts2_Srad
ZmNECAP1-F1	TGAAGACTTGACTGTGCTCGACTCCTCCC	BsaI/BpiI domestication of NECAP1 for MoClo level 0
ZmNECAP1R1	TGAAGACTTAGTCACGACGGCGCTCTCCCG
ZmNECAP1F2	TGAAGACTTGACGACGGGCGCTGGCG
ZmNECAP1-R2	TGAAGACTTCGTCTCCTTCTCCTGCTCCCTCTTG
Sts2_BsaImF	GAGACGACTACCCGTTTCAC	BsaI domestication of Sts2 for MoClo level 0
Sts2_BsaImR	GTAGTCGTCTCTAGGATGTG
DB_lv0_F1	GAAGACTTCCATGAAGCTACTCTCTTCTATCGAAC	BsaI/BpiI domestication of GAL DAN binding domain for MoClo level 0
DB_BsaIm_R1	GAAGACTTGTGACCTTTTGGTTTTGGGAGAGTAG
DB_BsaIm_F2	GAAGACTTTCACCGCTGACTAGGGCACATCTG
DB_BpiIm_R2	GAAGACTTGTCCTCTCGAGGAAAAATCAGTAGAAATAG
DB_BpiIm_F3	GAAGACTTGGACCTTGACATGATTTTGAAAATGG
DB_lv0_R3	GAAGACTTCATTGGCGATACAGTCAACTGTCTTTG
p35sminiF	GCGGAGTACTGTCCTCCGGCAAGACCCTTCCTCTATATAAG	for constructing mini 35s promoter in MoClo
p35sminiR	CCACTTCGTGGTCTCACATTTGTATCGATAATTGTAAATGTAATTG
5UAS	CTCTGTGGTCTCAGGAGTTCGGAGTACTGTCCTCCGAGCGGAGTACTGTCCTCCGAGCGGAGTACTGTCCTCCGAGCGGAGTACTGTCCTCCGAGCGGAGTACTGTCCTCCG
NECAP1_2ndADdeleF1	GAAGACAATCTGACCACGAGAAGTACG	Deletion of two TAD motif in NECAP1
NECAP1_2ndADdeleR1	GAAGACAACAGAGTTGCGCTCGTTGAAGC
NECAP1_1stAD deletion	CCGCGCGTTGGCCGATTCATGGTCTCAAATGGCGTCGTCGCTGGCCGAGGAGGAGGTGCGCGAGGTGTCAGTGTACAAGATCCCGCCGCGCAC
SRDX	CTCACTTGCTTTGCACTTCCTCGACCTTGATCTCGAGCTGCGCTTGGGCTTCGCCGGTTCGTGAGACCACGAAGTGG	oligo of codon optimized SRDX
SRDXm	CTCACTTGCTTTGCACTTCTTCGATCCCGACCAGGAGGCCCGCTTCGGCTTTGCTGGTTCGTGAGACCACGAAGTGG	oligo of codon optimized SRDXm
ZmGIF1-Q-F	TGACCACCGATCTCATCC	qPCR primer
ZmGIF1-Q-R	CTTAGCTTGGTGCCGTTC
ZmYabby1-Q-F	CCAACCTACTCTCCGTCAAC
ZmYabby1-Q-R	AGAGCCAACTCGTCCAAG
ZmSHR1-Q-F	GGCAGTACTACTACGGTCAG
ZmSHR1-Q-R	ATGTAAAGGTGGTGGGTGTT
ZmWOX5b-Q-F	GTGTAGTCCTTGGGTTCTAGC
ZmWOX5b-Q-R	CCTGACCCTCTCAGATTCTTC
ZmANT1-Q--F	TCATTGCGCCGTGTACTC
ZmANT1-Q-R	CATGTTCTGGCTGCTGTTG
ZmGRF3-Q-F	CCGTCTACTCTCCAACCCTT
ZmGRF3-Q-R	GGCTAGCTACCCTTGAGACT
